# P66 is a bacterial mimic of CD47 that binds the anti-phagocytic receptor SIRPα and facilitates macrophage evasion by *Borrelia burgdorferi*

**DOI:** 10.1101/2024.04.29.591704

**Authors:** Michal Caspi Tal, Paige S. Hansen, Haley A. Ogasawara, Qingying Feng, Regan F. Volk, Brandon Lee, Sara E. Casebeer, Grace S. Blacker, Maia Shoham, Sarah D. Galloway, Anne L. Sapiro, Beth Hayes, Laughing Bear Torrez Dulgeroff, Tal Raveh, Venkata Raveendra Pothineni, Hari-Hara SK Potula, Jayakumar Rajadas, Effie E. Bastounis, Seemay Chou, William H. Robinson, Jenifer Coburn, Irving L. Weissman, Balyn W. Zaro

## Abstract

Innate immunity, the first line of defense against pathogens, relies on efficient elimination of invading agents by phagocytes. In the co-evolution of host and pathogen, pathogens developed mechanisms to dampen and evade phagocytic clearance. Here, we report that bacterial pathogens can evade clearance by macrophages through mimicry at the mammalian anti-phagocytic “don’t eat me” signaling axis between CD47 (ligand) and SIRPα (receptor). We identified a protein, P66, on the surface of *Borrelia burgdorferi* that, like CD47, is necessary and sufficient to bind the macrophage receptor SIRPα. Expression of the gene encoding the protein is required for bacteria to bind SIRPα or a high-affinity CD47 reagent. Genetic deletion of *p66* increases phagocytosis by macrophages. Blockade of P66 during infection promotes clearance of the bacteria. This study demonstrates that mimicry of the mammalian anti-phagocytic protein CD47 by *B. burgdorferi* inhibits macrophage-mediated bacterial clearance. Such a mechanism has broad implications for understanding of host-pathogen interactions and expands the function of the established innate immune checkpoint receptor SIRPα. Moreover, this report reveals P66 as a novel therapeutic target in the treatment of Lyme Disease.
