## Supplementary material for "P66 is a bacterial mimic of CD47 that binds the anti-phagocytic receptor SIRPα and facilitates macrophage evasion by *Borrelia burgdorferi*": MS Data

### Sheet: AllProteins(199)
Slice	Protein Rank	Description	|Log Prob|	Best |Log Prob|	Best score	Total Intensity	SC: CV1G4+ CV1G4 IP	SC: CV1G4+ IgG4 IP	SC: CV1G4- CV1G4 IP	# of unique peptides	# of mod peptides	Coverage %	# AA's in protein	Protein DB number
1	24	>sp|O07497|SECA_BORBU Protein translocase subunit SecA OS=Borrelia burgdorferi (strain ATCC 35210 / B31 / CIP 102532 / DSM 4680) OX=224326 GN=secA PE=3 SV=2	14.62	4.52	202.7	5.34425e+07	15	7	6	11	1	9.01	899	472
1	14	>sp|O30913|EFG1_BORBU Elongation factor G 1 OS=Borrelia burgdorferi (strain ATCC 35210 / B31 / CIP 102532 / DSM 4680) OX=224326 GN=fusA PE=3 SV=2	41.11	6.89	384.4	1.12373e+07	15	27	46	15	1	19.91	693	306
4	91	>sp|O50917|DBPA_BORBU Decorin-binding protein A OS=Borrelia burgdorferi (strain ATCC 35210 / B31 / CIP 102532 / DSM 4680) OX=224326 GN=dbpA PE=1 SV=1	1.56	1.62	157.7	67752.9	1			1	0	5.76	191	312
3	41	>sp|O50999|Y2628_BORBU Putative ankyrin repeat protein BB_B28 OS=Borrelia burgdorferi (strain ATCC 35210 / B31 / CIP 102532 / DSM 4680) OX=224326 GN=BB_B28 PE=4 SV=1	1.84	1.79	162.5	3.16967e+06	8			7	1	15.22	414	575
3	46	>sp|O51056|Y025_BORBU Probable transcriptional regulatory protein BB_0025 OS=Borrelia burgdorferi (strain ATCC 35210 / B31 / CIP 102532 / DSM 4680) OX=224326 GN=BB_0025 PE=3 SV=1	1.5	1.56	80.6	3.49014e+06	3			2	0	9.05	243	600
2	29	>sp|O51066|PARC_BORBU DNA topoisomerase 4 subunit A OS=Borrelia burgdorferi (strain ATCC 35210 / B31 / CIP 102532 / DSM 4680) OX=224326 GN=parC PE=3 SV=1	19.53	6.08	334.3	3186685	13			11	1	17.09	626	654
4	78	>sp|O51090|Y063_BORBU Uncharacterized protein BB_0063 OS=Borrelia burgdorferi (strain ATCC 35210 / B31 / CIP 102532 / DSM 4680) OX=224326 GN=BB_0063 PE=4 SV=2	2.51	2.6	281.7	5.60815e+06	2			2	1	5.36	317	595
3	68	>sp|O51101|RF2_BORBU Peptide chain release factor 2 OS=Borrelia burgdorferi (strain ATCC 35210 / B31 / CIP 102532 / DSM 4680) OX=224326 GN=prfB PE=3 SV=3	0.53	0.35	280.2	5.57048e+07	14			3	1	2.51	358	531
2	105	>sp|O51111|CSD_BORBU Probable cysteine desulfurase OS=Borrelia burgdorferi (strain ATCC 35210 / B31 / CIP 102532 / DSM 4680) OX=224326 GN=csd PE=3 SV=1	0.67	0.39	118.9	10095377	17			2	1	4.98	422	325
4	41	>sp|O51114|LDH_BORBU L-lactate dehydrogenase OS=Borrelia burgdorferi (strain ATCC 35210 / B31 / CIP 102532 / DSM 4680) OX=224326 GN=ldh PE=3 SV=2	13.21	5.54	295.7	991398	4	1	7	4	0	14.24	316	547
4	67	>sp|O51116|Y089_BORBU Uncharacterized protein BB_0089 OS=Borrelia burgdorferi (strain ATCC 35210 / B31 / CIP 102532 / DSM 4680) OX=224326 GN=BB_0089 PE=4 SV=1	3.93	3.9	274.3	7.43389e+08	6			2	0	3.4	324	620
3	42	>sp|O51120|VATB_BORBU V-type ATP synthase beta chain OS=Borrelia burgdorferi (strain ATCC 35210 / B31 / CIP 102532 / DSM 4680) OX=224326 GN=atpB PE=3 SV=1	1.83	1.96	215.5	890616	2			2	0	2.76	434	621
2	7	>sp|O51121|VATA_BORBU V-type ATP synthase alpha chain OS=Borrelia burgdorferi (strain ATCC 35210 / B31 / CIP 102532 / DSM 4680) OX=224326 GN=atpA PE=3 SV=2	122.99	8.52	454.9	1.62638e+07	47	21	36	32	7	54.09	575	404
4	28	>sp|O51132|MAP1_BORBU Methionine aminopeptidase OS=Borrelia burgdorferi (strain ATCC 35210 / B31 / CIP 102532 / DSM 4680) OX=224326 GN=map PE=3 SV=1	31.57	7.42	518.8	1.39988e+07	7	7	5	7	1	29.08	251	555
4	31	>sp|O51148|EFTS_BORBU Elongation factor Ts OS=Borrelia burgdorferi (strain ATCC 35210 / B31 / CIP 102532 / DSM 4680) OX=224326 GN=tsf PE=3 SV=1	23.39	9.97	647.5	3.93216e+06	8	3	11	5	0	20.43	279	305
4	68	>sp|O51149|RS2_BORBU 30S ribosomal protein S2 OS=Borrelia burgdorferi (strain ATCC 35210 / B31 / CIP 102532 / DSM 4680) OX=224326 GN=rpsB PE=3 SV=1	3.91	3.82	243.9	425465	2		2	2	0	8.46	260	540
1	42	>sp|O51157|GREA_BORBU Transcription elongation factor GreA OS=Borrelia burgdorferi (strain ATCC 35210 / B31 / CIP 102532 / DSM 4680) OX=224326 GN=greA PE=3 SV=1	4.49	1.47	126.6	1.51967e+06	7	19	13	7	1	6.77	901	301
1	39	>sp|O51216|SPOT_BORBU Guanosine-3',5'-bis(diphosphate) 3'-pyrophosphohydrolase OS=Borrelia burgdorferi (strain ATCC 35210 / B31 / CIP 102532 / DSM 4680) OX=224326 GN=spoT PE=3 SV=1	4.96	2.41	203.7	1.22865e+06	4	4		4	0	5.4	667	470
4	39	>sp|O51221|HFLK_BORBU Protein HflK OS=Borrelia burgdorferi (strain ATCC 35210 / B31 / CIP 102532 / DSM 4680) OX=224326 GN=hflK PE=3 SV=1	13.82	6.82	371.9	1.15386e+06	5			4	0	11.9	311	430
4	30	>sp|O51222|HFLC_BORBU Protein HflC OS=Borrelia burgdorferi (strain ATCC 35210 / B31 / CIP 102532 / DSM 4680) OX=224326 GN=hflC PE=3 SV=1	24.42	6.25	415.1	1.72789e+06	7			7	0	18.89	323	426
2	93	>sp|O51229|MUTL_BORBU DNA mismatch repair protein MutL OS=Borrelia burgdorferi (strain ATCC 35210 / B31 / CIP 102532 / DSM 4680) OX=224326 GN=mutL PE=3 SV=1	0.95	1.11	225.3	1.43499e+06	3			3	1	4.92	610	691
4	22	>sp|O51233|PSTS_BORBU Phosphate-binding protein PstS OS=Borrelia burgdorferi (strain ATCC 35210 / B31 / CIP 102532 / DSM 4680) OX=224326 GN=pstS PE=1 SV=2	37.66	6.8	359.3	2.87374e+06	12	10	6	11	1	39.07	279	665
1	47	>sp|O51246|Y228_BORBU Uncharacterized protein BB_0228 OS=Borrelia burgdorferi (strain ATCC 35210 / B31 / CIP 102532 / DSM 4680) OX=224326 GN=BB_0228 PE=4 SV=1	2.62	2.49	179	4.17032e+06	3			3	1	2.68	971	617
2	49	>sp|O51264|PEPF_BORBU Oligoendopeptidase F homolog OS=Borrelia burgdorferi (strain ATCC 35210 / B31 / CIP 102532 / DSM 4680) OX=224326 GN=pepF PE=3 SV=1	6.07	5.68	309.1	2.39586e+06	3		3	3	0	3.9	590	519
2	82	>sp|O51272|FTSK_BORBU DNA translocase FtsK OS=Borrelia burgdorferi (strain ATCC 35210 / B31 / CIP 102532 / DSM 4680) OX=224326 GN=ftsK PE=3 SV=1	1.43	1.81	229.3	600488	2			2	1	2.03	787	411
1	70	>sp|O51291|NADK_BORBU NAD kinase OS=Borrelia burgdorferi (strain ATCC 35210 / B31 / CIP 102532 / DSM 4680) OX=224326 GN=nadK PE=3 SV=2	0.86	0.88	163	2.24058e+10	27		26	1	0	2.87	279	685
4	115	>sp|O51312|ENO_BORBU Enolase OS=Borrelia burgdorferi (strain ATCC 35210 / B31 / CIP 102532 / DSM 4680) OX=224326 GN=eno PE=3 SV=1	0.63	0.77	17.8	98784.3	1			1	0	4.16	433	318
2	77	>sp|O51338|PDEA_BORBU Cyclic di-GMP phosphodiesterase PdeA OS=Borrelia burgdorferi (strain ATCC 35210 / B31 / CIP 102532 / DSM 4680) OX=224326 GN=pdeA PE=1 SV=1	1.59	1.65	84.6	672532	2			2	1	3.58	670	527
1	4	>sp|O51349|RPOC_BORBU DNA-directed RNA polymerase subunit beta' OS=Borrelia burgdorferi (strain ATCC 35210 / B31 / CIP 102532 / DSM 4680) OX=224326 GN=rpoC PE=3 SV=1	142.25	6.9	478.8	2.23414e+07	66	37	8	51	1	37.33	1377	392
4	81	>sp|O51353|RL1_BORBU 50S ribosomal protein L1 OS=Borrelia burgdorferi (strain ATCC 35210 / B31 / CIP 102532 / DSM 4680) OX=224326 GN=rplA PE=3 SV=1	2.27	2.32	169.2	521722	3			2	0	11.06	226	368
1	54	>sp|O51354|RL11_BORBU 50S ribosomal protein L11 OS=Borrelia burgdorferi (strain ATCC 35210 / B31 / CIP 102532 / DSM 4680) OX=224326 GN=rplK PE=3 SV=1	1.49	1.55	166.8	2.72168e+07	2			1	1	6.29	143	342
2	86	>sp|O51376|Y415_BORBU Probable protein-glutamate methylesterase BB_0415 OS=Borrelia burgdorferi (strain ATCC 35210 / B31 / CIP 102532 / DSM 4680) OX=224326 GN=BB_0415 PE=4 SV=1	1.33	1.58	113.3	709767	1			1	0	2.93	375	577
1	10	>sp|O51396|GYRA_BORBU DNA gyrase subunit A OS=Borrelia burgdorferi (strain ATCC 35210 / B31 / CIP 102532 / DSM 4680) OX=224326 GN=gyrA PE=1 SV=1	70.7	7.05	469.4	1.11075e+07	26	27	12	26	1	31.98	810	645
3	8	>sp|O51401|ALF_BORBU Fructose-bisphosphate aldolase OS=Borrelia burgdorferi (strain ATCC 35210 / B31 / CIP 102532 / DSM 4680) OX=224326 GN=fba PE=1 SV=1	25.9	5.19	398	2.06753e+07	30	24	41	17	3	32.31	359	631
2	24	>sp|O51402|SYDND_BORBU Aspartate--tRNA(Asp/Asn) ligase OS=Borrelia burgdorferi (strain ATCC 35210 / B31 / CIP 102532 / DSM 4680) OX=224326 GN=aspS PE=3 SV=2	31.25	4.5	318.4	1.35152e+07	23			19	1	27.65	586	487
3	62	>sp|O51418|EBFC_BORBU Nucleoid-associated protein EbfC OS=Borrelia burgdorferi (strain ATCC 35210 / B31 / CIP 102532 / DSM 4680) OX=224326 GN=ebfC PE=1 SV=2	0.74	0.28	179.5	8.37243e+06	24		16	2	1	11.11	99	308
3	34	>sp|O51419|NDK_BORBU Nucleoside diphosphate kinase OS=Borrelia burgdorferi (strain ATCC 35210 / B31 / CIP 102532 / DSM 4680) OX=224326 GN=ndk PE=1 SV=2	2.23	2.26	387.3	457309	2			1	0	3.59	167	679
3	3	>sp|O51455|RPOA_BORBU DNA-directed RNA polymerase subunit alpha OS=Borrelia burgdorferi (strain ATCC 35210 / B31 / CIP 102532 / DSM 4680) OX=224326 GN=rpoA PE=3 SV=2	65.16	8.43	641.7	3.42088e+07	38	22	9	25	4	61.05	344	375
4	96	>sp|O51456|RL17_BORBU 50S ribosomal protein L17 OS=Borrelia burgdorferi (strain ATCC 35210 / B31 / CIP 102532 / DSM 4680) OX=224326 GN=rplQ PE=3 SV=1	1.31	1.33	279.4	2.20683e+07	3			1	0	3.25	123	360
2	18	>sp|O51457|RNY_BORBU Ribonuclease Y OS=Borrelia burgdorferi (strain ATCC 35210 / B31 / CIP 102532 / DSM 4680) OX=224326 GN=rny PE=3 SV=1	59.04	7.41	441.8	2.43158e+08	38	25	19	26	5	40.2	510	376
3	26	>sp|O51461|DER_BORBU GTPase Der OS=Borrelia burgdorferi (strain ATCC 35210 / B31 / CIP 102532 / DSM 4680) OX=224326 GN=der PE=3 SV=1	7.92	3.56	258.4	2.35175e+06	12			11	1	22.63	433	327
3	50	>sp|O51502|DNLJ_BORBU DNA ligase OS=Borrelia burgdorferi (strain ATCC 35210 / B31 / CIP 102532 / DSM 4680) OX=224326 GN=ligA PE=3 SV=1	1.33	1.52	420.3	6.91916e+06	3	2	8	2	1	1.97	660	316
2	40	>sp|O51508|PT1_BORBU Phosphoenolpyruvate-protein phosphotransferase OS=Borrelia burgdorferi (strain ATCC 35210 / B31 / CIP 102532 / DSM 4680) OX=224326 GN=ptsI PE=3 SV=1	11.31	4.29	268	1.71095e+07	11	14	22	8	0	14.49	573	664
2	28	>sp|O51522|PYRG_BORBU CTP synthase OS=Borrelia burgdorferi (strain ATCC 35210 / B31 / CIP 102532 / DSM 4680) OX=224326 GN=pyrG PE=3 SV=1	20.91	6.65	357.6	4.37851e+06	14	6	13	12	1	21.76	533	330
4	102	>sp|O51535|PTAS_BORBU Phosphate acetyltransferase OS=Borrelia burgdorferi (strain ATCC 35210 / B31 / CIP 102532 / DSM 4680) OX=224326 GN=pta PE=3 SV=1	0.95	1.07	459.1	607786	1			1	0	1.42	352	657
4	44	>sp|O51536|RSMA_BORBU Ribosomal RNA small subunit methyltransferase A OS=Borrelia burgdorferi (strain ATCC 35210 / B31 / CIP 102532 / DSM 4680) OX=224326 GN=rsmA PE=3 SV=1	12.23	5.88	291.1	1.03622e+07	10	7		8	1	22.78	281	383
3	53	>sp|O51540|SYR_BORBU Arginine--tRNA ligase OS=Borrelia burgdorferi (strain ATCC 35210 / B31 / CIP 102532 / DSM 4680) OX=224326 GN=argS PE=3 SV=2	1.24	1.34	338.1	1.28909e+07	9		2	5	4	5.64	585	479
2	52	>sp|O51555|TIG_BORBU Trigger factor OS=Borrelia burgdorferi (strain ATCC 35210 / B31 / CIP 102532 / DSM 4680) OX=224326 GN=tig PE=3 SV=1	5.13	3.58	267.3	1.56746e+06	6	7	10	6	0	8.37	454	640
4	101	>sp|O51568|MFD_BORBU Transcription-repair-coupling factor OS=Borrelia burgdorferi (strain ATCC 35210 / B31 / CIP 102532 / DSM 4680) OX=224326 GN=mfd PE=3 SV=1	1.05	0.98	521.1	2.82079e+06	5	4	6	4	0	2.13	1125	669
4	64	>sp|O51575|K1PF_BORBU 1-phosphofructokinase OS=Borrelia burgdorferi (strain ATCC 35210 / B31 / CIP 102532 / DSM 4680) OX=224326 GN=fruK PE=3 SV=1	4.38	3.44	281.2	375347	3		1	3	0	8.14	307	457
4	124	>sp|O51578|RECB_BORBU RecBCD enzyme subunit RecB OS=Borrelia burgdorferi (strain ATCC 35210 / B31 / CIP 102532 / DSM 4680) OX=224326 GN=recB PE=3 SV=1	0.45	0.79	131.3	867791	3			1	0	0.94	1169	536
1	34	>sp|O51596|SECD_BORBU Protein translocase subunit SecD OS=Borrelia burgdorferi (strain ATCC 35210 / B31 / CIP 102532 / DSM 4680) OX=224326 GN=secD PE=3 SV=2	5.6	2.75	181.8	4.17923e+06	6	4		4	0	4.95	586	478
3	67	>sp|O51604|ERA_BORBU GTPase Era OS=Borrelia burgdorferi (strain ATCC 35210 / B31 / CIP 102532 / DSM 4680) OX=224326 GN=era PE=3 SV=1	0.53	0.61	541.5	5.42067e+06	2			2	0	4.48	290	313
2	46	>sp|O51662|SYT_BORBU Threonine--tRNA ligase OS=Borrelia burgdorferi (strain ATCC 35210 / B31 / CIP 102532 / DSM 4680) OX=224326 GN=thrS PE=3 SV=1	6.77	3.71	293.9	1.91319e+06	5			5	0	7.75	581	481
2	37	>sp|O51740|NUSA_BORBU Transcription termination/antitermination protein NusA OS=Borrelia burgdorferi (strain ATCC 35210 / B31 / CIP 102532 / DSM 4680) OX=224326 GN=nusA PE=3 SV=1	13.73	4.37	246.4	1.52658e+06	7	4	5	7	0	14.52	482	667
1	17	>sp|O51741|IF2_BORBU Translation initiation factor IF-2 OS=Borrelia burgdorferi (strain ATCC 35210 / B31 / CIP 102532 / DSM 4680) OX=224326 GN=infB PE=3 SV=1	27.64	7.15	435	6.35144e+06	16	9	1	15	0	14.85	882	456
1	8	>sp|O51745|PNP_BORBU Polyribonucleotide nucleotidyltransferase OS=Borrelia burgdorferi (strain ATCC 35210 / B31 / CIP 102532 / DSM 4680) OX=224326 GN=pnp PE=3 SV=2	121.42	6.97	440.4	2.23683e+08	73	69	33	40	10	39.94	716	508
3	79	>sp|O51749|TGT_BORBU Queuine tRNA-ribosyltransferase OS=Borrelia burgdorferi (strain ATCC 35210 / B31 / CIP 102532 / DSM 4680) OX=224326 GN=tgt PE=3 SV=1	0.38	0.3	410.9	3.94294e+06	7		10	4	1	8	375	476
3	39	>sp|O51752|COABC_BORBU Coenzyme A biosynthesis bifunctional protein CoaBC OS=Borrelia burgdorferi (strain ATCC 35210 / B31 / CIP 102532 / DSM 4680) OX=224326 GN=coaBC PE=3 SV=1	2.02	2.01	170.2	786646	3			3	2	6.41	390	564
3	73	>sp|O51767|HRPA_BORBU ATP-dependent RNA helicase HrpA OS=Borrelia burgdorferi (strain ATCC 35210 / B31 / CIP 102532 / DSM 4680) OX=224326 GN=hrpA PE=1 SV=1	0.45	0.35	343.7	2.73109e+07	29			4	0	1.82	823	427
1	41	>sp|O51768|TOP1_BORBU DNA topoisomerase 1 OS=Borrelia burgdorferi (strain ATCC 35210 / B31 / CIP 102532 / DSM 4680) OX=224326 GN=topA PE=3 SV=1	4.67	2.41	163	5.25366e+06	7			6	0	5.54	848	494
3	37	>sp|O51773|SYI_BORBU Isoleucine--tRNA ligase OS=Borrelia burgdorferi (strain ATCC 35210 / B31 / CIP 102532 / DSM 4680) OX=224326 GN=ileS PE=3 SV=1	2.06	2.19	396.1	3.16449e+06	5			5	2	3.93	1042	485
1	59	>sp|O51777|UVRA_BORBU UvrABC system protein A OS=Borrelia burgdorferi (strain ATCC 35210 / B31 / CIP 102532 / DSM 4680) OX=224326 GN=uvrA PE=3 SV=1	1.38	1.49	54.2	2.84536e+06	4			3	0	3.05	950	407
2	14	>sp|P0C922|DNAK_BORBU Chaperone protein DnaK OS=Borrelia burgdorferi (strain ATCC 35210 / B31 / CIP 102532 / DSM 4680) OX=224326 GN=dnaK PE=2 SV=1	77.43	8.3	517.2	8.32384e+06	31	8	25	22	0	42.99	635	323
2	1	>sp|P0C923|CH60_BORBU 60 kDa chaperonin OS=Borrelia burgdorferi (strain ATCC 35210 / B31 / CIP 102532 / DSM 4680) OX=224326 GN=groL PE=3 SV=1	418.41	12.79	801.4	6.86443e+08	279	120	87	136	39	88.99	545	296
3	15	>sp|P0C925|APEA_BORBU Probable M18 family aminopeptidase 1 OS=Borrelia burgdorferi (strain ATCC 35210 / B31 / CIP 102532 / DSM 4680) OX=224326 GN=apeA PE=1 SV=1	17.55	4.92	397.8	7.39392e+06	24	1		15	1	33.19	458	626
4	46	>sp|P0CL55|BMPD_BORBU Basic membrane protein D OS=Borrelia burgdorferi (strain ATCC 35210 / B31 / CIP 102532 / DSM 4680) OX=224326 GN=bmpD PE=3 SV=1	10.68	7.14	433.1	1.60129e+06	5			5	0	13.78	341	560
4	94	>sp|P0CL65|BMPC_BORBU Basic membrane protein C OS=Borrelia burgdorferi (strain ATCC 35210 / B31 / CIP 102532 / DSM 4680) OX=224326 GN=bmpC PE=3 SV=1	1.48	1.58	328.2	3427087	2	3		2	0	4.53	353	563
4	1	>sp|P0CL66|OSPA_BORBU Outer surface protein A OS=Borrelia burgdorferi (strain ATCC 35210 / B31 / CIP 102532 / DSM 4680) OX=224326 GN=ospA PE=1 SV=1	503.96	15.64	960.9	4.4638e+09	380	174	110	126	31	90.11	273	662
3	1	>sp|P11089|FLA1_BORBU Flagellar filament 41 kDa core protein OS=Borrelia burgdorferi (strain ATCC 35210 / B31 / CIP 102532 / DSM 4680) OX=224326 GN=fla PE=1 SV=1	324.79	13.36	818.5	3.20754e+09	318	127	209	128	53	77.38	336	441
4	26	>sp|P17739|OSPB_BORBU Outer surface protein B OS=Borrelia burgdorferi (strain ATCC 35210 / B31 / CIP 102532 / DSM 4680) OX=224326 GN=ospB PE=1 SV=2	33.72	6.13	363.3	5.13942e+06	17	2		11	2	27.7	296	663
3	18	>sp|P28616|DNAJ_BORBU Chaperone protein DnaJ OS=Borrelia burgdorferi (strain ATCC 35210 / B31 / CIP 102532 / DSM 4680) OX=224326 GN=dnaJ PE=2 SV=2	17.11	4.67	364	3.33044e+06	14			9	1	19.23	364	303
2	17	>sp|P33561|RHO_BORBU Transcription termination factor Rho OS=Borrelia burgdorferi (strain ATCC 35210 / B31 / CIP 102532 / DSM 4680) OX=224326 GN=rho PE=3 SV=3	66.6	6.18	451.9	1.26968e+07	33	14	13	22	3	40.97	515	534
2	43	>sp|P33769|GYRB_BORBU DNA gyrase subunit B OS=Borrelia burgdorferi (strain ATCC 35210 / B31 / CIP 102532 / DSM 4680) OX=224326 GN=gyrB PE=3 SV=4	7.57	4.37	216.5	2179473	4		4	4	1	7.26	634	647
2	22	>sp|P42555|HTPG_BORBU Chaperone protein HtpG OS=Borrelia burgdorferi (strain ATCC 35210 / B31 / CIP 102532 / DSM 4680) OX=224326 GN=htpG PE=3 SV=2	35.25	7.74	367.5	6.96617e+06	20		14	17	0	25.49	616	450
4	20	>sp|P46795|G3P_BORBU Glyceraldehyde-3-phosphate dehydrogenase OS=Borrelia burgdorferi (strain ATCC 35210 / B31 / CIP 102532 / DSM 4680) OX=224326 GN=gap PE=1 SV=3	39	7.42	419.9	1.79569e+07	14	9	21	12	1	35.22	335	653
3	25	>sp|P50062|EFTU_BORBU Elongation factor Tu OS=Borrelia burgdorferi (strain ATCC 35210 / B31 / CIP 102532 / DSM 4680) OX=224326 GN=tuf PE=3 SV=1	8	3.02	350.1	5.00283e+06	13	9	15	12	0	23.35	394	304
1	15	>sp|P52323|RPOD_BORBU RNA polymerase sigma factor RpoD OS=Borrelia burgdorferi (strain ATCC 35210 / B31 / CIP 102532 / DSM 4680) OX=224326 GN=rpoD PE=3 SV=2	30.63	5.57	383.4	5.64593e+06	15	11	2	13	0	19.33	631	394
1	44	>sp|P53364|MNME_BORBU tRNA modification GTPase MnmE OS=Borrelia burgdorferi (strain ATCC 35210 / B31 / CIP 102532 / DSM 4680) OX=224326 GN=mnmE PE=3 SV=2	3.52	3.71	242	1.12963e+06	2			2	0	2.37	464	674
4	10	>sp|P70856|FLAA_BORBU Flagellar filament outer layer protein OS=Borrelia burgdorferi (strain ATCC 35210 / B31 / CIP 102532 / DSM 4680) OX=224326 GN=flaA PE=3 SV=2	73.1	7.77	565.6	7338224	18	7	4	15	3	41.94	341	438
2	27	>sp|P70859|FLGK_BORBU Flagellar hook-associated protein 1 OS=Borrelia burgdorferi (strain ATCC 35210 / B31 / CIP 102532 / DSM 4680) OX=224326 GN=flgK PE=3 SV=2	23.53	6.25	390.2	4304236	15			14	1	21.69	627	440
4	114	>sp|P94267|RL3_BORBU 50S ribosomal protein L3 OS=Borrelia burgdorferi (strain ATCC 35210 / B31 / CIP 102532 / DSM 4680) OX=224326 GN=rplC PE=3 SV=2	0.64	0.7	111.1	107996	1		2	1	0	6.8	206	388
4	8	>sp|P94270|RL2_BORBU 50S ribosomal protein L2 OS=Borrelia burgdorferi (strain ATCC 35210 / B31 / CIP 102532 / DSM 4680) OX=224326 GN=rplB PE=3 SV=2	92.69	10.51	664	4.75502e+07	31	16	13	18	4	46.93	277	335
4	11	>sp|P94273|RS3_BORBU 30S ribosomal protein S3 OS=Borrelia burgdorferi (strain ATCC 35210 / B31 / CIP 102532 / DSM 4680) OX=224326 GN=rpsC PE=3 SV=2	62.02	11.51	708.1	1.00337e+07	20	6	3	14	4	42.66	293	354
2	44	>sp|P94283|SYFB_BORBU Phenylalanine--tRNA ligase beta subunit OS=Borrelia burgdorferi (strain ATCC 35210 / B31 / CIP 102532 / DSM 4680) OX=224326 GN=pheT PE=3 SV=1	7.48	4.46	304.5	1.8907e+06	8	5	3	7	0	11.48	566	489
2	45	>sp|Q07337|OSPC_BORBU Outer surface protein C OS=Borrelia burgdorferi (strain ATCC 35210 / B31 / CIP 102532 / DSM 4680) OX=224326 GN=ospC PE=1 SV=1	7.34	5.45	257.7	4.35894e+06	4			3	0	14.76	210	666
1	26	>sp|Q44737|CHEA_BORBU Chemotaxis protein CheA OS=Borrelia burgdorferi (strain ATCC 35210 / B31 / CIP 102532 / DSM 4680) OX=224326 GN=cheA PE=3 SV=2	9.74	6.1	247.3	1020304	5	5	6	5	0	5.56	864	315
2	69	>sp|Q44760|FLHB_BORBU Flagellar biosynthetic protein FlhB OS=Borrelia burgdorferi (strain ATCC 35210 / B31 / CIP 102532 / DSM 4680) OX=224326 GN=flhB PE=3 SV=1	1.81	1.31	384.3	1.3304e+07	5			3	0	6.99	372	414
4	63	>sp|Q44774|FTSA_BORBU Cell division protein FtsA OS=Borrelia burgdorferi (strain ATCC 35210 / B31 / CIP 102532 / DSM 4680) OX=224326 GN=ftsA PE=3 SV=1	4.48	4.61	348.6	8.63008e+06	3	4		1	0	1.94	413	650
2	100	>sp|Q44909|FLHA_BORBU Flagellar biosynthesis protein FlhA OS=Borrelia burgdorferi (strain ATCC 35210 / B31 / CIP 102532 / DSM 4680) OX=224326 GN=flhA PE=3 SV=1	0.8	0.63	161.9	1.52767e+06	3			3	1	3.59	697	432
2	23	>sp|Q44912|FLIF_BORBU Flagellar M-ring protein OS=Borrelia burgdorferi (strain ATCC 35210 / B31 / CIP 102532 / DSM 4680) OX=224326 GN=fliF PE=3 SV=2	33.02	6.28	445.3	9.96644e+06	18	12	5	17	1	24.25	569	415
3	14	>sp|Q45010|BMPA_BORBU Basic membrane protein A OS=Borrelia burgdorferi (strain ATCC 35210 / B31 / CIP 102532 / DSM 4680) OX=224326 GN=bmpA PE=3 SV=1	18.77	4.86	346	4.43521e+06	21	38		17	2	40.71	339	562
3	83	>sp|Q59180|RECA_BORBU Protein RecA OS=Borrelia burgdorferi (strain ATCC 35210 / B31 / CIP 102532 / DSM 4680) OX=224326 GN=recA PE=3 SV=1	0.32	0.33	387.3	176488731	7			3	0	6.85	365	514
3	6	>sp|Q59181|PGK_BORBU Phosphoglycerate kinase OS=Borrelia burgdorferi (strain ATCC 35210 / B31 / CIP 102532 / DSM 4680) OX=224326 GN=pgk PE=3 SV=2	29.29	6.07	568.2	8.23684e+06	22	9	15	13	0	32.32	393	511
1	73	>sp|Q59182|TPIS_BORBU Triosephosphate isomerase OS=Borrelia burgdorferi (strain ATCC 35210 / B31 / CIP 102532 / DSM 4680) OX=224326 GN=tpiA PE=3 SV=2	0.8	0.89	272.2	4.19954e+06	2			1	1	1.98	253	495
1	12	>sp|Q59185|LON1_BORBU Lon protease 1 OS=Borrelia burgdorferi (strain ATCC 35210 / B31 / CIP 102532 / DSM 4680) OX=224326 GN=lon1 PE=3 SV=1	45.71	6.62	381.7	5.33224e+06	20	14		15	1	19.98	806	553
2	47	>sp|Q59189|PARE_BORBU DNA topoisomerase 4 subunit B OS=Borrelia burgdorferi (strain ATCC 35210 / B31 / CIP 102532 / DSM 4680) OX=224326 GN=parE PE=3 SV=2	6.66	2.89	290.8	1.41619e+06	4		1	4	0	6.68	599	520
1	1	>sp|Q59191|RPOB_BORBU DNA-directed RNA polymerase subunit beta OS=Borrelia burgdorferi (strain ATCC 35210 / B31 / CIP 102532 / DSM 4680) OX=224326 GN=rpoB PE=3 SV=2	178.28	7.58	584.6	4.19781e+07	98	89	40	56	8	46.06	1155	395
1	78	>tr|G5IXI3|G5IXI3_BORBU Putative transmembrane protein OS=Borrelia burgdorferi (strain ATCC 35210 / B31 / CIP 102532 / DSM 4680) OX=224326 GN=BB_F17 PE=4 SV=1	0.68	0.72	56.3	235361	1			1	1	11.76	85	1211
1	48	>tr|H7C7M9|H7C7M9_BORBU Uncharacterized protein OS=Borrelia burgdorferi (strain ATCC 35210 / B31 / CIP 102532 / DSM 4680) OX=224326 GN=BB_D09 PE=4 SV=1	2.12	2.19	147.3	325350	2		2	1	0	4.85	227	125
2	2	>tr|H7C7N8|H7C7N8_BORBU Integral outer membrane protein P66 OS=Borrelia burgdorferi (strain ATCC 35210 / B31 / CIP 102532 / DSM 4680) OX=224326 GN=p66 PE=4 SV=1	291.13	8.51	616.7	1.70609e+08	169	70	47	96	29	75.57	618	1139
4	17	>tr|H7C7Q2|H7C7Q2_BORBU Outer surface protein D (OspD) OS=Borrelia burgdorferi (strain ATCC 35210 / B31 / CIP 102532 / DSM 4680) OX=224326 GN=ospD PE=4 SV=1	45.94	8.34	476.8	2.76088e+06	11	4		10	1	41.63	257	1134
1	36	>tr|H7C7R6|H7C7R6_BORBU Outer membrane protein P13 OS=Borrelia burgdorferi (strain ATCC 35210 / B31 / CIP 102532 / DSM 4680) OX=224326 GN=BB_0034 PE=4 SV=1	5.49	4.52	370.9	1.66197e+06	3	1		2	1	10.61	179	163
4	69	>tr|O50705|O50705_BORBU Protein p23 OS=Borrelia burgdorferi (strain ATCC 35210 / B31 / CIP 102532 / DSM 4680) OX=224326 GN=BB_E09 PE=4 SV=1	3.85	3.8	236.4	806787	4		2	3	0	9.06	287	870
4	37	>tr|O50726|O50726_BORBU Putative lipoprotein OS=Borrelia burgdorferi (strain ATCC 35210 / B31 / CIP 102532 / DSM 4680) OX=224326 GN=BB_G01 PE=4 SV=1	15.34	5.83	419.9	884354	4			4	0	14.81	297	142
4	33	>tr|O50740|O50740_BORBU Uncharacterized protein OS=Borrelia burgdorferi (strain ATCC 35210 / B31 / CIP 102532 / DSM 4680) OX=224326 GN=BB_G17 PE=4 SV=1	18.09	6.73	412.7	4424791	7		7	7	1	24.91	277	161
4	79	>tr|O50742|O50742_BORBU Putative phage terminase OS=Borrelia burgdorferi (strain ATCC 35210 / B31 / CIP 102532 / DSM 4680) OX=224326 GN=BB_G19 PE=4 SV=1	2.33	2.39	285.3	1.96192e+06	1			1	0	4.42	181	926
4	47	>tr|O50756|O50756_BORBU RepU OS=Borrelia burgdorferi (strain ATCC 35210 / B31 / CIP 102532 / DSM 4680) OX=224326 GN=BB_G33 PE=4 SV=1	9.31	6.84	347.1	1.52202e+06	4	3	4	4	0	13.91	266	949
4	126	>tr|O50778|O50778_BORBU Tetratricopeptide repeat domain protein OS=Borrelia burgdorferi (strain ATCC 35210 / B31 / CIP 102532 / DSM 4680) OX=224326 GN=BB_J23 PE=4 SV=2	0.42	0.48	85.4	4.07992e+07	2		1	2	1	7.06	269	221
3	4	>tr|O50789|O50789_BORBU Putative lipoprotein OS=Borrelia burgdorferi (strain ATCC 35210 / B31 / CIP 102532 / DSM 4680) OX=224326 GN=BB_J34 PE=4 SV=1	56.28	7.46	492.6	2.34592e+07	38	12	2	23	4	47.47	356	946
4	21	>tr|O50796|O50796_BORBU Putative antigen P35 OS=Borrelia burgdorferi (strain ATCC 35210 / B31 / CIP 102532 / DSM 4680) OX=224326 GN=BB_J41 PE=4 SV=1	38.72	6.54	430.1	8.51409e+06	15	9		11	0	31.6	288	732
4	24	>tr|O50805|O50805_BORBU Lipoprotein, putative OS=Borrelia burgdorferi (strain ATCC 35210 / B31 / CIP 102532 / DSM 4680) OX=224326 GN=BB_K01 PE=4 SV=1	35.52	8.97	579.3	2.13687e+07	11	3		10	0	29.63	297	59
4	19	>tr|O50811|O50811_BORBU Lipoprotein, putative OS=Borrelia burgdorferi (strain ATCC 35210 / B31 / CIP 102532 / DSM 4680) OX=224326 GN=BB_K07 PE=4 SV=1	42.28	7.91	581.5	7.10073e+06	13	4	9	9	2	43.6	250	1052
4	88	>tr|O50817|O50817_BORBU Uncharacterized protein OS=Borrelia burgdorferi (strain ATCC 35210 / B31 / CIP 102532 / DSM 4680) OX=224326 GN=BB_K13 PE=4 SV=2	1.76	1.84	190.3	108040	1			1	0	5.19	231	944
3	59	>tr|O50874|O50874_BORBU Uncharacterized protein OS=Borrelia burgdorferi (strain ATCC 35210 / B31 / CIP 102532 / DSM 4680) OX=224326 GN=BB_I20 PE=4 SV=1	0.77	0.36	181.4	5.0087e+06	8		8	4	2	8.7	184	895
4	49	>tr|O50890|O50890_BORBU Putative surface antigen OS=Borrelia burgdorferi (strain ATCC 35210 / B31 / CIP 102532 / DSM 4680) OX=224326 GN=BB_I38 PE=4 SV=1	8.54	6.86	488.4	497111	2			2	0	7.91	278	1174
4	21	>tr|O50891|O50891_BORBU Putative surface antigen OS=Borrelia burgdorferi (strain ATCC 35210 / B31 / CIP 102532 / DSM 4680) OX=224326 GN=BB_I39 PE=4 SV=1						0
2	83	>tr|O50898|O50898_BORBU S2 antigen OS=Borrelia burgdorferi (strain ATCC 35210 / B31 / CIP 102532 / DSM 4680) OX=224326 GN=BB_A04 PE=4 SV=1	1.43	1.57	274.6	5.41129e+06	3			1	0	1.77	282	964
2	59	>tr|O50916|O50916_BORBU BppB OS=Borrelia burgdorferi (strain ATCC 35210 / B31 / CIP 102532 / DSM 4680) OX=224326 GN=BB_A23 PE=4 SV=2	2.41	2.47	218.2	1.76635e+06	3	1		1	0	6.29	143	1120
2	42	>tr|O50927|O50927_BORBU Bacterial extracellular solute-binding protein, family 5 OS=Borrelia burgdorferi (strain ATCC 35210 / B31 / CIP 102532 / DSM 4680) OX=224326 GN=BB_A34 PE=4 SV=1	7.69	2.98	201.1	2.27316e+06	8	4	15	8	0	12.29	529	1238
4	128	>tr|O50930|O50930_BORBU Uncharacterized protein OS=Borrelia burgdorferi (strain ATCC 35210 / B31 / CIP 102532 / DSM 4680) OX=224326 GN=BB_A37 PE=4 SV=1	0.41	0.46	244.2	1.14985e+06	2			1	1	4.48	201	38
2	64	>tr|O50931|O50931_BORBU Putative phage portal protein, HI1409 family OS=Borrelia burgdorferi (strain ATCC 35210 / B31 / CIP 102532 / DSM 4680) OX=224326 GN=BB_A38 PE=4 SV=2	2.2	2.39	296.7	1.55035e+06	5			1	0	1.72	408	878
4	95	>tr|O50941|O50941_BORBU Uncharacterized protein OS=Borrelia burgdorferi (strain ATCC 35210 / B31 / CIP 102532 / DSM 4680) OX=224326 GN=BB_A48 PE=4 SV=1	1.32	1.33	279.4	2.33615e+07	5			3	1	13.58	162	165
4	36	>tr|O50951|O50951_BORBU Surface lipoprotein P27 OS=Borrelia burgdorferi (strain ATCC 35210 / B31 / CIP 102532 / DSM 4680) OX=224326 GN=BB_A60 PE=4 SV=1	15.64	7.66	579.3	2.05167e+06	5			4	0	14.44	277	917
4	32	>tr|O50957|O50957_BORBU Complement regulator-acquiring surface protein 1 (CRASP-1) OS=Borrelia burgdorferi (strain ATCC 35210 / B31 / CIP 102532 / DSM 4680) OX=224326 GN=cspA PE=1 SV=1	22.63	6.8	432.8	6.38801e+06	9	5	4	8	0	26.69	251	711
4	61	>tr|O50958|O50958_BORBU Putative surface protein OS=Borrelia burgdorferi (strain ATCC 35210 / B31 / CIP 102532 / DSM 4680) OX=224326 GN=BB_A69 PE=4 SV=1	5.37	2.89	283.2	418681	2	2		2	0	6.46	263	48
4	92	>tr|O50962|O50962_BORBU Putative antigen P35 OS=Borrelia burgdorferi (strain ATCC 35210 / B31 / CIP 102532 / DSM 4680) OX=224326 GN=BB_A73 PE=1 SV=1	1.5	1.59	43.5	54614.9	1			1	0	5.74	296	709
3	76	>tr|O50983|O50983_BORBU Putative alpha3-beta1 integrin-binding protein OS=Borrelia burgdorferi (strain ATCC 35210 / B31 / CIP 102532 / DSM 4680) OX=224326 GN=BB_B07 PE=4 SV=1	0.42	0.21	302.6	3.5888e+06	8			7	0	14.52	365	867
1	63	>tr|O50993|O50993_BORBU Putative guanine/xanthine permease OS=Borrelia burgdorferi (strain ATCC 35210 / B31 / CIP 102532 / DSM 4680) OX=224326 GN=BB_B22 PE=4 SV=1	1.28	1.47	101.9	278647	2	2	1	2	0	3.1	451	953
3	80	>tr|O50998|O50998_BORBU Lipoprotein, putative OS=Borrelia burgdorferi (strain ATCC 35210 / B31 / CIP 102532 / DSM 4680) OX=224326 GN=BB_B27 PE=4 SV=1	0.35	0.34	190	5.41946e+06	3			3	1	14.21	183	1071
3	13	>tr|O51000|O51000_BORBU Pts system, iibc components OS=Borrelia burgdorferi (strain ATCC 35210 / B31 / CIP 102532 / DSM 4680) OX=224326 GN=BB_B29 PE=4 SV=1	22.08	6.06	372.8	4.43342e+07	18	8	2	15	3	17.16	542	1009
2	33	>tr|O51085|O51085_BORBU Tetratricopeptide repeat domain protein OS=Borrelia burgdorferi (strain ATCC 35210 / B31 / CIP 102532 / DSM 4680) OX=224326 GN=BB_0058 PE=4 SV=1	15.54	3.71	358.5	4.94884e+06	15	1		13	1	19.51	656	1100
4	87	>tr|O51086|O51086_BORBU CBS domain pair protein OS=Borrelia burgdorferi (strain ATCC 35210 / B31 / CIP 102532 / DSM 4680) OX=224326 GN=BB_0059 PE=4 SV=1	1.85	1.93	141.3	1.63813e+06	2			2	0	6.95	259	1076
2	68	>tr|O51096|O51096_BORBU Aminopeptidase II OS=Borrelia burgdorferi (strain ATCC 35210 / B31 / CIP 102532 / DSM 4680) OX=224326 GN=BB_0069 PE=4 SV=1	2.03	1.94	497.3	2.21717e+07	4			3	3	6.31	412	1284
4	27	>tr|O51131|O51131_BORBU Periplasmic serine protease DO OS=Borrelia burgdorferi (strain ATCC 35210 / B31 / CIP 102532 / DSM 4680) OX=224326 GN=BB_0104 PE=4 SV=2	32.65	6.16	490.5	9.07963e+06	16	3		11	0	27	474	42
2	79	>tr|O51152|O51152_BORBU Uncharacterized protein OS=Borrelia burgdorferi (strain ATCC 35210 / B31 / CIP 102532 / DSM 4680) OX=224326 GN=BB_0126 PE=4 SV=1	1.49	1.4	196.1	4.01601e+06	4			2	0	7.88	203	766
2	20	>tr|O51153|O51153_BORBU Ribosomal protein S1 OS=Borrelia burgdorferi (strain ATCC 35210 / B31 / CIP 102532 / DSM 4680) OX=224326 GN=BB_0127 PE=4 SV=2	43.67	7.34	430.3	1.15149e+07	29	14	20	22	2	33.03	551	900
4	85	>tr|O51158|O51158_BORBU Tetratricopeptide repeat domain protein OS=Borrelia burgdorferi (strain ATCC 35210 / B31 / CIP 102532 / DSM 4680) OX=224326 GN=BB_0133 PE=4 SV=1	1.96	1.86	178.7	3.70751e+06	4			4	1	12.74	314	97
2	62	>tr|O51162|O51162_BORBU Long-chain-fatty-acid CoA ligase OS=Borrelia burgdorferi (strain ATCC 35210 / B31 / CIP 102532 / DSM 4680) OX=224326 GN=BB_0137 PE=4 SV=1	2.21	1.8	49.6	3.29429e+06	6			5	0	7.78	630	941
3	70	>tr|O51167|O51167_BORBU Outer membrane efflux protein OS=Borrelia burgdorferi (strain ATCC 35210 / B31 / CIP 102532 / DSM 4680) OX=224326 GN=BB_0142 PE=4 SV=2	0.47	0.58	345.2	9.24611e+06	6			2	0	1.17	428	133
4	13	>tr|O51169|O51169_BORBU Glycine betaine, L-proline ABC transporter, glycine/betaine/L-proline-binding protein OS=Borrelia burgdorferi (strain ATCC 35210 / B31 / CIP 102532 / DSM 4680) OX=224326 GN=BB_0144 PE=1 SV=1	50.85	9.97	601.2	6108244	13	9		10	3	40	290	765
3	71	>tr|O51171|O51171_BORBU Glycine betaine, L-proline ABC transporter, ATP-binding protein OS=Borrelia burgdorferi (strain ATCC 35210 / B31 / CIP 102532 / DSM 4680) OX=224326 GN=BB_0146 PE=4 SV=1	0.46	0.29	109.7	629986	5			5	1	11.29	372	812
3	31	>tr|O51175|O51175_BORBU N-acetylglucosamine-6-phosphate deacetylase OS=Borrelia burgdorferi (strain ATCC 35210 / B31 / CIP 102532 / DSM 4680) OX=224326 GN=nagA PE=3 SV=1	2.81	2.88	364.7	1.64734e+06	5			4	0	7.98	401	162
3	44	>tr|O51177|O51177_BORBU Lipoprotein, putative OS=Borrelia burgdorferi (strain ATCC 35210 / B31 / CIP 102532 / DSM 4680) OX=224326 GN=BB_0155 PE=4 SV=1	1.7	1.34	139	3.01083e+06	7	2		4	1	10.05	378	730
4	86	>tr|O51211|O51211_BORBU Lipoprotein, putative OS=Borrelia burgdorferi (strain ATCC 35210 / B31 / CIP 102532 / DSM 4680) OX=224326 GN=BB_0193 PE=4 SV=1	1.94	1.96	256.5	2.14884e+06	4			1	0	3.66	246	170
3	21	>tr|O51230|O51230_BORBU Borrelia ORF-A superfamily OS=Borrelia burgdorferi (strain ATCC 35210 / B31 / CIP 102532 / DSM 4680) OX=224326 GN=BB_0212 PE=4 SV=1	14.23	4.89	338.9	1.48534e+08	33			14	0	30.81	344	1191
3	36	>tr|O51251|O51251_BORBU Ribosome-binding ATPase YchF OS=Borrelia burgdorferi (strain ATCC 35210 / B31 / CIP 102532 / DSM 4680) OX=224326 GN=ychF PE=3 SV=1	2.13	2.02	204.4	3.10794e+06	7			3	0	8.7	368	896
2	38	>tr|O51252|O51252_BORBU Tetratricopeptide repeat domain protein OS=Borrelia burgdorferi (strain ATCC 35210 / B31 / CIP 102532 / DSM 4680) OX=224326 GN=BB_0236 PE=4 SV=1	12.83	4.28	293.4	1.16199e+06	5			5	0	7.49	668	195
4	25	>tr|O51254|O51254_BORBU Uncharacterized protein OS=Borrelia burgdorferi (strain ATCC 35210 / B31 / CIP 102532 / DSM 4680) OX=224326 GN=BB_0238 PE=4 SV=2	34.95	6.86	493.9	4688866	14	4	8	11	3	35.94	256	853
3	47	>tr|O51274|O51274_BORBU Transglycosylase SLT domain protein OS=Borrelia burgdorferi (strain ATCC 35210 / B31 / CIP 102532 / DSM 4680) OX=224326 GN=BB_0259 PE=4 SV=2	1.47	1.66	283.6	1.87656e+06	3			2	0	2.09	717	1207
4	29	>tr|O51302|O51302_BORBU LysM domain protein OS=Borrelia burgdorferi (strain ATCC 35210 / B31 / CIP 102532 / DSM 4680) OX=224326 GN=BB_0323 PE=4 SV=1	29.29	7.24	404.1	2.2623e+07	11	5	4	8	3	16.45	377	1149
1	65	>tr|O51305|O51305_BORBU Tetratricopeptide repeat domain protein OS=Borrelia burgdorferi (strain ATCC 35210 / B31 / CIP 102532 / DSM 4680) OX=224326 GN=BB_0326 PE=4 SV=1	1.1	0.79	176.9	4396471	5	8		4	0	2.58	931	143
2	13	>tr|O51308|O51308_BORBU Bacterial extracellular solute-binding protein, family 5 OS=Borrelia burgdorferi (strain ATCC 35210 / B31 / CIP 102532 / DSM 4680) OX=224326 GN=BB_0330 PE=4 SV=1	85.41	6.45	467.8	3.35503e+07	52	35	9	34	4	50.09	541	965
4	45	>tr|O51310|O51310_BORBU Oligopeptide transport system permease protein OppC OS=Borrelia burgdorferi (strain ATCC 35210 / B31 / CIP 102532 / DSM 4680) OX=224326 GN=BB_0333 PE=3 SV=1	10.81	6.28	375.7	840035	3			3	0	10.89	349	157
3	78	>tr|O51361|O51361_BORBU Uncharacterized protein OS=Borrelia burgdorferi (strain ATCC 35210 / B31 / CIP 102532 / DSM 4680) OX=224326 GN=BB_0400 PE=4 SV=1	0.39	0.53	380.5	6.9295e+06	3			2	0	1.36	516	219
3	72	>tr|O51368|O51368_BORBU Mannose-6-phosphate isomerase, class I OS=Borrelia burgdorferi (strain ATCC 35210 / B31 / CIP 102532 / DSM 4680) OX=224326 GN=manA PE=3 SV=1	0.46	0.22	135.6	2.64159e+06	7			6	1	13.17	372	1232
4	53	>tr|O51399|O51399_BORBU Spoiiij-associtated protein OS=Borrelia burgdorferi (strain ATCC 35210 / B31 / CIP 102532 / DSM 4680) OX=224326 GN=BB_0443 PE=4 SV=1	6.9	4.07	247.3	2.30184e+06	2			2	0	9.5	242	1006
3	51	>tr|O51400|O51400_BORBU WbnF OS=Borrelia burgdorferi (strain ATCC 35210 / B31 / CIP 102532 / DSM 4680) OX=224326 GN=BB_0444 PE=4 SV=1	1.3	0.36	221.8	1.74757e+06	8	2		8	1	20.85	355	753
1	55	>tr|O51403|O51403_BORBU Na+/H+ antiporter OS=Borrelia burgdorferi (strain ATCC 35210 / B31 / CIP 102532 / DSM 4680) OX=224326 GN=BB_0447 PE=4 SV=1	1.46	1.75	171.1	122386	1	2		1	0	1.28	701	913
3	22	>tr|O51410|O51410_BORBU Lipopolysaccharide biosynthesis-related protein OS=Borrelia burgdorferi (strain ATCC 35210 / B31 / CIP 102532 / DSM 4680) OX=224326 GN=BB_0454 PE=4 SV=1	12.84	3.75	337.7	7.76952e+06	17	8	3	11	1	20.89	383	1206
4	113	>tr|O51411|O51411_BORBU DNA polymerase III, delta subunit superfamily OS=Borrelia burgdorferi (strain ATCC 35210 / B31 / CIP 102532 / DSM 4680) OX=224326 GN=BB_0455 PE=4 SV=1	0.67	0.77	50.3	3.74786e+06	2	2	4	2	1	9.73	329	868
3	60	>tr|O51465|O51465_BORBU Uncharacterized protein OS=Borrelia burgdorferi (strain ATCC 35210 / B31 / CIP 102532 / DSM 4680) OX=224326 GN=BB_0512 PE=4 SV=1	0.75	0.82	354.2	1.12844e+07	14	4		10	0	3.55	2166	735
2	104	>tr|O51486|O51486_BORBU Zinc protease, putative OS=Borrelia burgdorferi (strain ATCC 35210 / B31 / CIP 102532 / DSM 4680) OX=224326 GN=BB_0536 PE=3 SV=1	0.67	0.6	420.1	2.76788e+06	6	1		5	2	2.79	933	1073
4	104	>tr|O51505|O51505_BORBU Uncharacterized protein OS=Borrelia burgdorferi (strain ATCC 35210 / B31 / CIP 102532 / DSM 4680) OX=224326 GN=BB_0555 PE=4 SV=1	0.9	0.93	170.9	798946	3		1	3	2	12.26	155	792
1	27	>tr|O51515|O51515_BORBU Chemotaxis histidine kinase OS=Borrelia burgdorferi (strain ATCC 35210 / B31 / CIP 102532 / DSM 4680) OX=224326 GN=BB_0567 PE=4 SV=1	9.71	5.71	244.5	5.29604e+06	8	5	21	8	0	9.94	714	1107
2	35	>tr|O51516|O51516_BORBU Uncharacterized protein OS=Borrelia burgdorferi (strain ATCC 35210 / B31 / CIP 102532 / DSM 4680) OX=224326 GN=BB_0569 PE=4 SV=1	14.59	6.31	285.2	1.01911e+06	7			6	0	11.69	590	985
3	82	>tr|O51521|O51521_BORBU Conserved hypothetical integral membrane protein OS=Borrelia burgdorferi (strain ATCC 35210 / B31 / CIP 102532 / DSM 4680) OX=224326 GN=BB_0574 PE=4 SV=1	0.32	0.14	188.6	1.30359e+08	19			1	0	2.83	283	239
3	24	>tr|O51525|O51525_BORBU Methyl-accepting chemotaxis protein OS=Borrelia burgdorferi (strain ATCC 35210 / B31 / CIP 102532 / DSM 4680) OX=224326 GN=BB_0578 PE=4 SV=1	8.92	5.01	381.1	5.12488e+06	13		4	10	2	20.57	389	172
2	60	>tr|O51534|O51534_BORBU 5'-methylthioadenosine/S-adenosylhomocysteine nucleosidase OS=Borrelia burgdorferi (strain ATCC 35210 / B31 / CIP 102532 / DSM 4680) OX=224326 GN=bgp PE=3 SV=1	2.38	2.15	287.6	571109	3			2	2	5.28	265	762
1	28	>tr|O51539|O51539_BORBU Long-chain-fatty-acid CoA ligase OS=Borrelia burgdorferi (strain ATCC 35210 / B31 / CIP 102532 / DSM 4680) OX=224326 GN=BB_0593 PE=4 SV=1	8.85	2.86	364.9	1.40861e+06	7	15	5	7	0	11.32	645	1069
2	48	>tr|O51542|O51542_BORBU Methyl-accepting chemotaxis protein OS=Borrelia burgdorferi (strain ATCC 35210 / B31 / CIP 102532 / DSM 4680) OX=224326 GN=BB_0596 PE=4 SV=1	6.64	2.99	150.8	1.13723e+06	5		1	4	1	5.59	715	44
2	70	>tr|O51543|O51543_BORBU Methyl-accepting chemotaxis protein OS=Borrelia burgdorferi (strain ATCC 35210 / B31 / CIP 102532 / DSM 4680) OX=224326 GN=BB_0597 PE=4 SV=1	1.79	1.89	138.6	2.18061e+06	3			3	1	3.81	735	769
4	35	>tr|O51569|O51569_BORBU Uncharacterized protein OS=Borrelia burgdorferi (strain ATCC 35210 / B31 / CIP 102532 / DSM 4680) OX=224326 GN=BB_0624 PE=4 SV=1	16.59	6.81	461.8	2.2673e+06	7			7	0	19.06	320	775
3	33	>tr|O51574|O51574_BORBU Pts system, fructose-specific iiabc component OS=Borrelia burgdorferi (strain ATCC 35210 / B31 / CIP 102532 / DSM 4680) OX=224326 GN=BB_0629 PE=4 SV=2	2.41	2.58	155.5	2.63844e+06	4			4	3	5.14	623	956
4	34	>tr|O51588|O51588_BORBU Ribosome biogenesis GTPase A OS=Borrelia burgdorferi (strain ATCC 35210 / B31 / CIP 102532 / DSM 4680) OX=224326 GN=ylqF PE=3 SV=1	17.95	6.1	414.1	1.35385e+06	4	2		4	0	15.41	279	717
4	51	>tr|O51591|O51591_BORBU Uncharacterized protein OS=Borrelia burgdorferi (strain ATCC 35210 / B31 / CIP 102532 / DSM 4680) OX=224326 GN=BB_0646 PE=4 SV=1	7.02	6.15	358.8	1.77585e+07	8			2	0	3.98	327	158
4	12	>tr|O51599|O51599_BORBU Heat shock protein OS=Borrelia burgdorferi (strain ATCC 35210 / B31 / CIP 102532 / DSM 4680) OX=224326 GN=BB_0655 PE=4 SV=1	51.21	7.24	532.7	7.51084e+06	18	4		15	2	38.77	276	839
4	54	>tr|O51618|O51618_BORBU Uncharacterized protein OS=Borrelia burgdorferi (strain ATCC 35210 / B31 / CIP 102532 / DSM 4680) OX=224326 GN=BB_0675 PE=4 SV=1	6.16	4.35	404.1	547757	2			2	0	4.18	287	1278
1	18	>tr|O51623|O51623_BORBU Methyl-accepting chemotaxis protein OS=Borrelia burgdorferi (strain ATCC 35210 / B31 / CIP 102532 / DSM 4680) OX=224326 GN=BB_0680 PE=4 SV=1	26.32	6.44	411	6.80889e+06	13	15	34	11	0	12.35	753	780
3	9	>tr|O51633|O51633_BORBU Neutrophil activating protein A (NapA) OS=Borrelia burgdorferi (strain ATCC 35210 / B31 / CIP 102532 / DSM 4680) OX=224326 GN=napA PE=1 SV=2	24.66	5.01	476.2	6266969	16	10	2	11	2	39.33	178	726
3	28	>tr|O51636|O51636_BORBU Xylose operon regulatory protein OS=Borrelia burgdorferi (strain ATCC 35210 / B31 / CIP 102532 / DSM 4680) OX=224326 GN=BB_0693 PE=4 SV=1	4.65	4.69	257.3	4.10231e+06	7		6	4	1	6.72	402	1033
4	14	>tr|O51655|O51655_BORBU Uncharacterized protein OS=Borrelia burgdorferi (strain ATCC 35210 / B31 / CIP 102532 / DSM 4680) OX=224326 GN=BB_0713 PE=4 SV=2	49.72	7.3	486.8	1.68015e+07	22	3	7	18	4	55.16	252	823
3	11	>tr|O51657|O51657_BORBU Cell division protein FtsA, putative OS=Borrelia burgdorferi (strain ATCC 35210 / B31 / CIP 102532 / DSM 4680) OX=224326 GN=BB_0715 PE=4 SV=2	23.22	6.49	390	7.59995e+06	19	14		10	0	29.51	349	790
2	71	>tr|O51667|O51667_BORBU Lectin OS=Borrelia burgdorferi (strain ATCC 35210 / B31 / CIP 102532 / DSM 4680) OX=224326 GN=BB_0725 PE=4 SV=2	1.72	1.81	208.9	1.22091e+07	5	4	5	1	0	3.08	260	1019
1	30	>tr|O51674|O51674_BORBU Penicillin-binding protein OS=Borrelia burgdorferi (strain ATCC 35210 / B31 / CIP 102532 / DSM 4680) OX=224326 GN=BB_0732 PE=4 SV=1	7.05	2.46	204.8	1.93873e+08	13	3		9	0	7.73	932	843
3	75	>tr|O51679|O51679_BORBU tRNA-dihydrouridine synthase OS=Borrelia burgdorferi (strain ATCC 35210 / B31 / CIP 102532 / DSM 4680) OX=224326 GN=BB_0737 PE=3 SV=2	0.45	0.53	380.5	6.73192e+06	2			1	0	1.22	329	1034
2	30	>tr|O51690|O51690_BORBU Uncharacterized protein OS=Borrelia burgdorferi (strain ATCC 35210 / B31 / CIP 102532 / DSM 4680) OX=224326 GN=BB_0749 PE=4 SV=2	18.12	6.51	304.6	3.07832e+06	9	7		9	0	23.58	424	81
4	58	>tr|O51692|O51692_BORBU Uncharacterized protein OS=Borrelia burgdorferi (strain ATCC 35210 / B31 / CIP 102532 / DSM 4680) OX=224326 GN=BB_0751 PE=4 SV=2	5.77	5.86	381	427731	2			2	0	5.64	337	1192
4	106	>tr|O51695|O51695_BORBU ABC transporter, ATP-binding protein OS=Borrelia burgdorferi (strain ATCC 35210 / B31 / CIP 102532 / DSM 4680) OX=224326 GN=BB_0754 PE=4 SV=1	0.8	0.9	105	605324	3		1	2	0	7.44	309	1185
2	9	>tr|O51729|O51729_BORBU ATP-dependent zinc metalloprotease FtsH OS=Borrelia burgdorferi (strain ATCC 35210 / B31 / CIP 102532 / DSM 4680) OX=224326 GN=ftsH PE=3 SV=1	108.13	6.76	485.5	3.03788e+07	49	6	4	38	6	46.17	639	230
1	43	>tr|O51731|O51731_BORBU Thymidine kinase OS=Borrelia burgdorferi (strain ATCC 35210 / B31 / CIP 102532 / DSM 4680) OX=224326 GN=BB_0791 PE=4 SV=1	3.56	3.71	242	141332	1			1	0	1.91	367	1105
1	37	>tr|O51735|O51735_BORBU Outer membrane protein OS=Borrelia burgdorferi (strain ATCC 35210 / B31 / CIP 102532 / DSM 4680) OX=224326 GN=BB_0795 PE=3 SV=1	5.48	1.66	147.5	643541	6	4		6	1	6.58	821	699
4	42	>tr|O51756|O51756_BORBU Uncharacterized protein OS=Borrelia burgdorferi (strain ATCC 35210 / B31 / CIP 102532 / DSM 4680) OX=224326 GN=BB_0816 PE=4 SV=2	12.63	4.11	334.7	925828	5			5	0	13.97	315	846
2	73	>tr|O51765|O51765_BORBU Uncharacterized protein OS=Borrelia burgdorferi (strain ATCC 35210 / B31 / CIP 102532 / DSM 4680) OX=224326 GN=BB_0825 PE=4 SV=2	1.64	1.78	379	320047	1		1	1	0	2.33	215	803
4	65	>tr|O51774|O51774_BORBU ATP-dependent Clp protease, subunit C OS=Borrelia burgdorferi (strain ATCC 35210 / B31 / CIP 102532 / DSM 4680) OX=224326 GN=BB_0834 PE=4 SV=1	4.23	3.49	574.5	2.84697e+06	3			2	0	1.22	739	98
4	122	>tr|O87927|O87927_BORBU ATPase family associated with various cellular activities (AAA), putative OS=Borrelia burgdorferi (strain ATCC 35210 / B31 / CIP 102532 / DSM 4680) OX=224326 GN=BB_0176 PE=4 SV=2	0.46	0.56	10.6	712265	1			1	0	5.76	330	1103
1	5	>tr|Q45013|Q45013_BORBU Borrelia P83/P100 antigen OS=Borrelia burgdorferi (strain ATCC 35210 / B31 / CIP 102532 / DSM 4680) OX=224326 GN=p83 PE=4 SV=2	130.4	7.3	528.2	3.36867e+07	67	65	25	48	6	51.86	700	1082
1	61	>tr|Q9S0A2|Q9S0A2_BORBU Uncharacterized protein OS=Borrelia burgdorferi (strain ATCC 35210 / B31 / CIP 102532 / DSM 4680) OX=224326 GN=BB_O01 PE=4 SV=1	1.3	1.04	81.2	3812945	4			3	0	7.62	407	204
4	77	>tr|Q9S0B2|Q9S0B2_BORBU PF-49 protein OS=Borrelia burgdorferi (strain ATCC 35210 / B31 / CIP 102532 / DSM 4680) OX=224326 GN=BB_M33 PE=4 SV=1	2.7	2.77	253.9	1.08258e+06	1			1	0	6.25	192	32

### Sheet: >10SCandLogP>50Coverage(9)
Slice	Protein Rank	Description	|Log Prob|	Best |Log Prob|	Best score	Total Intensity	SC: CV1G4+ CV1G4 IP	SC: CV1G4+ IgG4 IP	SC: CV1G4- CV1G4 IP	CV1G4/IgG4 Enrichment	# of unique peptides	# of mod peptides	Coverage %	# AA's in protein	Protein DB number
2	7	>sp|O51121|VATA_BORBU V-type ATP synthase alpha chain OS=Borrelia burgdorferi (strain ATCC 35210 / B31 / CIP 102532 / DSM 4680) OX=224326 GN=atpA PE=3 SV=2	122.99	8.52	454.9	1.62638e+07	47	21	36	2.2381	32	7	54.09	575	404
3	3	>sp|O51455|RPOA_BORBU DNA-directed RNA polymerase subunit alpha OS=Borrelia burgdorferi (strain ATCC 35210 / B31 / CIP 102532 / DSM 4680) OX=224326 GN=rpoA PE=3 SV=2	65.16	8.43	641.7	3.42088e+07	38	22	9	1.72727	25	4	61.05	344	375
2	1	>sp|P0C923|CH60_BORBU 60 kDa chaperonin OS=Borrelia burgdorferi (strain ATCC 35210 / B31 / CIP 102532 / DSM 4680) OX=224326 GN=groL PE=3 SV=1	418.41	12.79	801.4	6.86443e+08	279	120	87	2.325	136	39	88.99	545	296
4	1	>sp|P0CL66|OSPA_BORBU Outer surface protein A OS=Borrelia burgdorferi (strain ATCC 35210 / B31 / CIP 102532 / DSM 4680) OX=224326 GN=ospA PE=1 SV=1	503.96	15.64	960.9	4.4638e+09	380	174	110	2.18391	126	31	90.11	273	662
3	1	>sp|P11089|FLA1_BORBU Flagellar filament 41 kDa core protein OS=Borrelia burgdorferi (strain ATCC 35210 / B31 / CIP 102532 / DSM 4680) OX=224326 GN=fla PE=1 SV=1	324.79	13.36	818.5	3.20754e+09	318	127	209	2.50394	128	53	77.38	336	441
2	2	>tr|H7C7N8|H7C7N8_BORBU Integral outer membrane protein P66 OS=Borrelia burgdorferi (strain ATCC 35210 / B31 / CIP 102532 / DSM 4680) OX=224326 GN=p66 PE=4 SV=1	291.13	8.51	616.7	1.70609e+08	169	70	47	2.41429	96	29	75.57	618	1139
2	13	>tr|O51308|O51308_BORBU Bacterial extracellular solute-binding protein, family 5 OS=Borrelia burgdorferi (strain ATCC 35210 / B31 / CIP 102532 / DSM 4680) OX=224326 GN=BB_0330 PE=4 SV=1	85.41	6.45	467.8	3.35503e+07	52	35	9	1.48571	34	4	50.09	541	965
4	14	>tr|O51655|O51655_BORBU Uncharacterized protein OS=Borrelia burgdorferi (strain ATCC 35210 / B31 / CIP 102532 / DSM 4680) OX=224326 GN=BB_0713 PE=4 SV=2	49.72	7.3	486.8	1.68015e+07	22	3	7	7.33333	18	4	55.16	252	823
1	5	>tr|Q45013|Q45013_BORBU Borrelia P83/P100 antigen OS=Borrelia burgdorferi (strain ATCC 35210 / B31 / CIP 102532 / DSM 4680) OX=224326 GN=p83 PE=4 SV=2	130.4	7.3	528.2	3.36867e+07	67	65	25	1.03077	48	6	51.86	700	1082

### Sheet: CV1G4 IgG>2.4SurfaceProtein(1)
Slice	Protein Rank	Description	|Log Prob|	Best |Log Prob|	Best score	Total Intensity	SC: CV1G4+ CV1G4 IP	SC: CV1G4+ IgG4 IP	SC: CV1G4- CV1G4 IP	CV1G4/IgG4 Enrichment	# of unique peptides	# of mod peptides	Coverage %	# AA's in protein	Protein DB number
2	2	>tr|H7C7N8|H7C7N8_BORBU Integral outer membrane protein P66 OS=Borrelia burgdorferi (strain ATCC 35210 / B31 / CIP 102532 / DSM 4680) OX=224326 GN=p66 PE=4 SV=1	291.13	8.51	616.7	1.70609e+08	169	70	47	2.41429	96	29	75.57	618	1139
